# MEAM-OWL for browser-based analysis of motif enrichment and associations with gene expression

**DOI:** 10.64898/2026.11.17.767221

**Authors:** Xin Jin, Kota Kambara, Sintho Wahyuning Ardie, Daisuke Tsugama

## Abstract

**Motivation:** Identifying functional regulatory motifs (such as *cis*-regulatory elements) remains challenging because conventional motif enrichment relies on binary comparisons between target and background sequences, overlooking quantitative relationships between motif copy number and gene expression or other quantitative traits. Existing tools for such analysis require specific and inconsistent input formats, incompatible with a streamlined workflow.

**Results:** We present MEAM-OWL (Motif Enrichment Analysis Modules on the Web, Lite) to overcome those issues. As well as standard target-versus-background enrichment, MEAM-OWL can evaluate motif enrichment on the basis of either expression-ranked lists or Pearson correlation tests between motif counts and expression levels. These analyses can be preceded by sequence extraction and ingestion from genome and genome annotation files, and can be followed by annotation of detected motifs with known *cis*-elements from public databases. In pearl millet under dehydration, consistent with previous findings, MEAM-OWL detected the positive correlation between gene induction levels and the copy numbers of the drought-responsive ABRE (abscisic acid response element)-related motifs in their promoters. Furthermore, MEAM-OWL uncovered the correlations between the copy numbers of the VIP1-binding element in the promoters of *Arabidopsis thaliana* and the expression changes of mechanical stress-responsive genes across lines with perturbed expression of the transcription factor VIP1 and its homologs, as well as its enrichment that could be detected by a conventional tool. These results demonstrate that integrating quantitative expression-motif correlations can promote discoveries of biologically meaningful regulatory relationships and seamlessly connect them to hypothesis building and wet-lab validation. MEAM-OWL can be used at https://tsugama-eng.github.io/meam-owl/.
