## Supplementary Table for "MEAM-OWL for browser-based analysis of motif enrichment and associations with gene expression"

### Sheet: DEAR-OWL_Input
Supplementary Table S1. Settings for differential expression analysis on DEAR-OWL
selected_file	analysis_design	control_samples	test_samples	engine	other_settings
Kambara_et_al_2024_Data_Brief_PM_count_matrix_modified.tsv	Two-group comparison	PRJNA:PRJNA766308_treatment:control for 144 h_tissue:root_stage:seedling_line:tifleaf3_code:CK_R144h_1-3	PRJNA:PRJNA766308_treatment:drought for 144 h_tissue:root_stage:seedling_line:tifleaf3_code:D_R144h_1-3	DESeq2	default
Yoon_et_al_2024_PPB_modified.txt	Two-group comparison	brushed_wild_type_1-3	brushed_QM2_1-3	DESeq2	default
Yoon_et_al_2024_PPB_modified.txt	Two-group comparison	brushed_wild_type_4-6	brushed_VIP1-GFPox_1-3	DESeq2	default

### Sheet: Source_Data
Supplementary Table S2. Files used for and obtained by the analysis on MEAM-OWL.
file_name	description	reference	repository_or_source	url
Kambara_et_al_2024_Data_Brief_PM_count_matrix_modified.tsv	Combined read counts obtained in multiple RNA-seq projects using pearl millet plants; Header was modified for compatibility with DEAR-OWL	Kambara et al. 2024 Data Brief; This study	Figshare	https://doi.org/10.6084/m9.figshare.35008681
Yoon_et_al_2024_PPB_modified.txt	Read counts obtained in RNA-seq analysis using Arabidopsis plants with expression of VIP1 and its close homologs perturbed; Header was modified for compatibility with DEAR-OWL	Yoon et al. 2024 Plant Physiol Biochem; This study	Figshare	https://doi.org/10.6084/m9.figshare.35008681
pearl_millet_v1.1_concat.fa	Pearl millet whole genome sequence combined with contig sequences published in 2017	Varshney et al. 2017 Nat Biotechnol; Tsugama and Takano 2021 BMC Res Notes	TGIF-DB	https://webpark2116.sakura.ne.jp/rlgpr/JBrowse_Pg/data/seq/pearl_millet_v1.1_concat.fa
PM.genechrscf_sorted_mod.gff3	GFF3 genome annotation file associated with the pearl millet genome sequence file presented in this sheet	Varshney et al. 2017 Nat Biotechnol; Tsugama and Takano 2021 BMC Res Notes	TGIF-DB	https://webpark2116.sakura.ne.jp/rlgpr/JBrowse_Pg/data/PM.genechrscf_sorted_mod.gff3
Arabidopsis_thaliana.TAIR10.dna_sm.toplevel.fa.gz	Arabidopsis thaliana whole genome sequence from EnsemblPlants (TAIR10)	Lamesch et al. 2012 Nucleic Acids Res	Ensembl Plants	https://ftp.ensemblgenomes.ebi.ac.uk/pub/plants/release-63/fasta/arabidopsis_thaliana/dna/Arabidopsis_thaliana.TAIR10.dna_sm.toplevel.fa.gz
Arabidopsis_thaliana.TAIR10.63.gff3.gz	GFF3 genome annotation file associated with the Arabidopsis genome sequence file presented in this sheet	Lamesch et al. 2012 Nucleic Acids Res	Ensembl Plants	https://ftp.ensemblgenomes.ebi.ac.uk/pub/plants/release-63/gff3/arabidopsis_thaliana/Arabidopsis_thaliana.TAIR10.63.gff3.gz
uploaded_matrix_PRJNA_PRJNA766308_treatment_control_for_144_h_tissue_root_stage_seedling_line_tifleaf3_code_CK_R144h_1_P_upregulated_genes.mod.csv	List of genes upregulated in dehydrated pearl millet roots and their differential expression levels compared to the untreated control condition	Qazi et al. 2025 Biosci Biotechnol Biochem; This study	Figshare	https://doi.org/10.6084/m9.figshare.35008681
uploaded_matrix_PRJNA_PRJNA766308_treatment_control_for_144_h_tissue_root_stage_seedling_line_tifleaf3_code_CK_R144h_1_P_downregulated_genes.mod.csv	List of genes downregulated in dehydrated pearl millet roots and their differential expression levels compared to the untreated control condition	Qazi et al. 2025 Biosci Biotechnol Biochem; This study	Figshare	https://doi.org/10.6084/m9.figshare.35008681
uploaded_matrix_PRJNA_PRJNA766308_treatment_control_for_144_h_tissue_root_stage_seedling_line_tifleaf3_code_CK_R144h_1_P_all_genes.mod.csv	List of all pearl millet genes and their differential expression levels from the comparison between dehydrated roots and undehydrated roots	Qazi et al. 2025 Biosci Biotechnol Biochem; This study	Figshare	https://doi.org/10.6084/m9.figshare.35008681
uploaded_matrix_brushed_wild_type_1_brushed_wild_type_2_brushed_wild_type_3_vs_brushed_QM2_1_brushed_QM2_2_brushed_QM2_3_upregulated_genes.mod.csv	List of genes upregulated in Arabidopsis QM2 (quadruple mutants for VIP1 and its close homologs) and their differential expression levels compared to the wild type after brushing mechanical stress was applied	Yoon et al. 2024 Plant Physiol Biochem; This study	Figshare	https://doi.org/10.6084/m9.figshare.35008681
uploaded_matrix_brushed_wild_type_1_brushed_wild_type_2_brushed_wild_type_3_vs_brushed_QM2_1_brushed_QM2_2_brushed_QM2_3_downregulated_genes.mod.csv	List of genes downregulated in Arabidopsis QM2 (quadruple mutants for VIP1 and its close homologs) and their differential expression levels compared to the wild type after brushing mechanical stress was applied	Yoon et al. 2024 Plant Physiol Biochem; This study	Figshare	https://doi.org/10.6084/m9.figshare.35008681
uploaded_matrix_brushed_wild_type_1_brushed_wild_type_2_brushed_wild_type_3_vs_brushed_QM2_1_brushed_QM2_2_brushed_QM2_3_all_genes.mod.csv	List of Arabidopsis genes and their differential expression levels from the comparison between brushed leaves of QM2 (quadruple mutants for VIP1 and its close homologs) and the wild type	Yoon et al. 2024 Plant Physiol Biochem; This study	Figshare	https://doi.org/10.6084/m9.figshare.35008681
uploaded_matrix_brushed_wild_type_4_brushed_wild_type_5_brushed_wild_type_6_vs_brushed_VIP1-GFPox_1_brushed_VIP1-GFPox_2_upregulated_genes.mod.csv	List of genes upregulated in Arabidopsis VIP1-GFPox (VIP1-GFP overexpressor) and their differential expression levels compared to the wild type after brushing mechanical stress was applied	Yoon et al. 2024 Plant Physiol Biochem; This study	Figshare	https://doi.org/10.6084/m9.figshare.35008681
uploaded_matrix_brushed_wild_type_4_brushed_wild_type_5_brushed_wild_type_6_vs_brushed_VIP1-GFPox_1_brushed_VIP1-GFPox_2_downregulated_genes.mod.csv	List of genes downregulated in Arabidopsis VIP1-GFPox (VIP1-GFP overexpressor) and their differential expression levels compared to the wild type after brushing mechanical stress was applied	Yoon et al. 2024 Plant Physiol Biochem; This study	Figshare	https://doi.org/10.6084/m9.figshare.35008681
uploaded_matrix_brushed_wild_type_4_brushed_wild_type_5_brushed_wild_type_6_vs_brushed_VIP1-GFPox_1_brushed_VIP1-GFPox_2_all_genes.mod.csv	List of Arabidopsis genes and their differential expression levels from the comparison between brushed leaves of VIP1-GFPox (VIP1-GFP overexpressor) and the wild type	Yoon et al. 2024 Plant Physiol Biochem; This study	Figshare	https://doi.org/10.6084/m9.figshare.35008681
PM_up_DEGs_500bp_promoters_extracted_regions.fasta	Promoters (500-bp upstream sequences of 5' ends of coding sequences) of genes upregulated in dehydrated pearl millet roots and their differential expression levels compared to the untreated control condition	Qazi et al. 2025 Biosci Biotechnol Biochem; This study	Figshare	https://doi.org/10.6084/m9.figshare.35008681
PM_down_DEGs_500bp_promoters_extracted_regions.fasta	Promoters (500-bp upstream sequences of 5' ends of coding sequences) of genes downregulated in dehydrated pearl millet roots and their differential expression levels compared to the untreated control condition	Qazi et al. 2025 Biosci Biotechnol Biochem; This study	Figshare	https://doi.org/10.6084/m9.figshare.35008681
PM_all_500bp_promoters_extracted_regions.fasta	FASTA file containing 500-bp promoter sequences for all pearl millet genes; Prepared via MEAM-OWL	Varshney et al. 2017 Nat Biotechnol; This study	Figshare	https://doi.org/10.6084/m9.figshare.35008681
QM2_up_DEGs_500bp_promoters_extracted_regions.fasta	Promoters (500-bp upstream sequences from 5' ends of coding sequences) of genes upregulated in Arabidopsis QM2 (quadruple mutants for VIP1 and its close homologs) and their differential expression levels compared to the wild type after brushing mechanical stress was applied	Yoon et al. 2024 Plant Physiol Biochem; This study	Figshare	https://doi.org/10.6084/m9.figshare.35008681
QM2_down_DEGs_500bp_promoters_extracted_regions.fasta	Promoters (500-bp upstream sequences from 5' ends of coding sequences) of genes downregulated in Arabidopsis QM2 (quadruple mutants for VIP1 and its close homologs) and their differential expression levels compared to the wild type after brushing mechanical stress was applied	Yoon et al. 2024 Plant Physiol Biochem; This study	Figshare	https://doi.org/10.6084/m9.figshare.35008681
VIP1-GFPox_up_DEGs_500bp_promoters_extracted_regions.fasta	Promoters (500-bp upstream sequences from 5' ends of coding sequences) of genes upregulated in Arabidopsis VIP1-GFPox (VIP1-GFP overexpressor) and their differential expression levels compared to the wild type after brushing mechanical stress was applied	Yoon et al. 2024 Plant Physiol Biochem; This study	Figshare	https://doi.org/10.6084/m9.figshare.35008681
VIP1-GFPox_down_DEGs_500bp_promoters_extracted_regions.fasta	Promoters (500-bp upstream sequences from 5' ends of coding sequences) of genes downregulated in Arabidopsis VIP1-GFPox (VIP1-GFP overexpressor) and their differential expression levels compared to the wild type after brushing mechanical stress was applied	Yoon et al. 2024 Plant Physiol Biochem; This study	Figshare	https://doi.org/10.6084/m9.figshare.35008681
At_all_500bp_promoters_extracted_regions.fasta	FASTA file containing 500-bp promoter sequences for all Arabidopsis transcripts; Prepared via MEAM-OWL	Lamesch et al. 2012 Nucleic Acids Res; This study	Figshare	https://doi.org/10.6084/m9.figshare.35008681
PM_HOMER_kmer_expression_batch_results.csv	List of motifs identified by the HOMER-like module on MEAM-OWL using dehydration-upregulated gene promoters and downregulated gene promoters from pearl millet as target and background sequences, respectively	This study	Figshare	https://doi.org/10.6084/m9.figshare.35008681
PM_MannWhitneyU_kmer_expression_batch_results.csv	List of motifs identified by the Mann Whitney U module on MEAM-OWL using dehydration-upregulated gene promoters and downregulated gene promoters from pearl millet as target and background sequences, respectively	This study	Figshare	https://doi.org/10.6084/m9.figshare.35008681
PM_DRIMust_kmer_expression_batch_results.csv	List of motifs identified by the DRIMust-like module on MEAM-OWL using all gene promoters and the differential expression data from dehydrated pearl millet as input data	This study	Figshare	https://doi.org/10.6084/m9.figshare.35008681
PM_Pearson_kmer_expression_batch_results.csv	List of motifs identified by the Pearson module on MEAM-OWL using all gene promoters and the differential expression data from dehydrated pearl millet as input data	This study	Figshare	https://doi.org/10.6084/m9.figshare.35008681
QM2_HOMER_kmer_expression_batch_results.csv	List of motifs identified by the HOMER-like module on MEAM-OWL using Arabidopsis QM2-downregulated gene promoters and upregulated gene promoters as target and background sequences, respectively	This study	Figshare	https://doi.org/10.6084/m9.figshare.35008681
QM2_MannWhitneyU_kmer_expression_batch_results.csv	List of motifs identified by the Mann Whitney U module on MEAM-OWL using Arabidopsis QM2-downregulated gene promoters and upregulated gene promoters as target and background sequences, respectively	This study	Figshare	https://doi.org/10.6084/m9.figshare.35008681
QM2_DRIMust_kmer_expression_batch_results.csv	List of motifs identified by the DRIMust-like module on MEAM-OWL using all gene promoters and the differential expression data from Arabidopsis QM2 plants as input data	This study	Figshare	https://doi.org/10.6084/m9.figshare.35008681
QM2_Pearson_kmer_expression_batch_results.csv	List of motifs identified by the Pearson module on MEAM-OWL using all gene promoters and the differential expression data from Arabidopsis QM2 plants as input data	This study	Figshare	https://doi.org/10.6084/m9.figshare.35008681
VIP1-GFPox_HOMER_kmer_expression_batch_results.csv	List of motifs identified by the HOMER-like module on MEAM-OWL using Arabidopsis VIP1-GFPox-downregulated gene promoters and upregulated gene promoters as target and background sequences, respectively	This study	Figshare	https://doi.org/10.6084/m9.figshare.35008681
VIP1-GFPox_MannWhitneyU_kmer_expression_batch_results.csv	List of motifs identified by the Mann Whitney U module on MEAM-OWL using Arabidopsis VIP1-GFPox-downregulated gene promoters and upregulated gene promoters as target and background sequences, respectively	This study	Figshare	https://doi.org/10.6084/m9.figshare.35008681
VIP1-GFPox_DRIMust_kmer_expression_batch_results.csv	List of motifs identified by the DRIMust-like module on MEAM-OWL using all gene promoters and the differential expression data from Arabidopsis VIP1-GFPox plants as input data	This study	Figshare	https://doi.org/10.6084/m9.figshare.35008681
VIP1-GFPox_Pearson_kmer_expression_batch_results.csv	List of motifs identified by the Pearson module on MEAM-OWL using all gene promoters and the differential expression data from Arabidopsis VIP1-GFPox plants as input data	This study	Figshare	https://doi.org/10.6084/m9.figshare.35008681
PM_Pearson_ACACGT.jpg	Screenshot for the Pearson module on MEAM-OWL showing violin plots for ACACGT, a part of ABRE, from the pearl millet data	This study	Figshare	https://doi.org/10.6084/m9.figshare.35008681
PM_Pearson_CGTGGC.jpg	Screenshot for the Pearson module on MEAM-OWL showing violin plots for CGTGGC, a part of ABRE, from the pearl millet data	This study	Figshare	https://doi.org/10.6084/m9.figshare.35008681
PM_Pearson_CGTGTC.jpg	Screenshot for the Pearson module on MEAM-OWL showing violin plots for CGTGTC, a part of ABRE, from the pearl millet data	This study	Figshare	https://doi.org/10.6084/m9.figshare.35008681
PM_Pearson_ACGTGG.jpg	Screenshot for the Pearson module on MEAM-OWL showing violin plots for ACGTGG, a part of ABRE, from the pearl millet data	This study	Figshare	https://doi.org/10.6084/m9.figshare.35008681

### Sheet: HOMER_Top10
Supplementary Table S3. Top 10 most significantly enriched motifs detected by the HOMER-like module on MEAM-OWL (ABRE and VBE are highlighted).
Dataset	﻿Target_data_column_index	k-mer(Seq/Core)	Length(mer)	Score_index	Detail	p-value	FDR(BH)-corrected	Known motif matches (up to 5; unranked)
Pearl millet	Group-Based	ACGTGTC	7	2.38x	Target: 7.6% vs BG: 3.2%	1.8245e-39	1.4946e-35	[PLACE] ABRE2HVA22; [PLACE] ABRE3HVA1; [PLACE] ABREBNNAPA; [PLACE] ABRELATERD1; [PLACE] ABREMOTIFAOSOSEM; …
Pearl millet	Group-Based	CTTATCC	7	2.47x	Target: 5.9% vs BG: 2.4%	9.6771e-34	3.9637e-30	[PLACE] AGATCONSENSUS; [PLACE] AGL1ATCONSENSUS; [PLACE] HBOXCONSENSUSPVCHS; [PLACE] HBOXPVCHS15; [PLACE] OCETYPEIIINTHISTONE; …
Pearl millet	Group-Based	CCGACTC	7	2.57x	Target: 5.1% vs BG: 2.0%	2.3124e-32	6.3143e-29	[PLACE] HBOXCONSENSUSPVCHS; [PLACE] HBOXPVCHS15; [PLACE] LTRECOREATCOR15; [PLACE] OCETYPEIIINTHISTONE; [PLACE] PRECONSCRHSP70A; …
Pearl millet	Group-Based	ACACGTG	7	2.32x	Target: 6.5% vs BG: 2.8%	8.1892e-32	1.6772e-28	[PLACE] ABREATRD22; [PLACE] ABRELATERD1; [PLACE] ABRETAEM; [PLACE] ACGTATERD1; [PLACE] CACGTGMOTIF; …
Pearl millet	Group-Based	ACGTGGC	7	1.89x	Target: 9.3% vs BG: 4.9%	5.4827e-26	8.9829e-23	[PLACE] ABADESI1; [PLACE] ABRE2HVA1; [PLACE] ABRE3OSRAB16; [PLACE] ABREA2HVA1; [PLACE] ABREATCONSENSUS; …
Pearl millet	Group-Based	ACGCGGC	7	1.80x	Target: 10.1% vs BG: 5.6%	4.5674e-24	6.236e-21	[PLACE] ARE1; [PLACE] CGCGBOXAT; [PLACE] HBOXCONSENSUSPVCHS; [PLACE] HBOXPVCHS15; [PLACE] OCETYPEIIINTHISTONE; …
Pearl millet	Group-Based	CGCCCCG	7	1.76x	Target: 10.2% vs BG: 5.8%	9.646e-23	1.1289e-19	[PLACE] HBOXCONSENSUSPVCHS; [PLACE] HBOXPVCHS15; [PLACE] OCETYPEIIINTHISTONE; [PLACE] PRECONSCRHSP70A; [PLACE] UPRMOTIFIIAT; …
Pearl millet	Group-Based	GGCCCGA	7	2.17x	Target: 5.2% vs BG: 2.4%	3.0844e-22	3.1584e-19	[PLACE] HBOXCONSENSUSPVCHS; [PLACE] HBOXPVCHS15; [PLACE] OCETYPEIIINTHISTONE; [PLACE] PRECONSCRHSP70A; [PLACE] UPRMOTIFIIAT; …
Pearl millet	Group-Based	CGCCCGC	7	1.56x	Target: 16.4% vs BG: 10.5%	3.9341e-22	3.5809e-19	[PLACE] HBOXCONSENSUSPVCHS; [PLACE] HBOXPVCHS15; [PLACE] OCETYPEIIINTHISTONE; [PLACE] PRECONSCRHSP70A; [PLACE] UPRMOTIFIIAT; …
Pearl millet	Group-Based	GACGGAC	7	1.95x	Target: 7.0% vs BG: 3.6%	7.2009e-22	5.8989e-19	[PLACE] HBOXCONSENSUSPVCHS; [PLACE] HBOXPVCHS15; [PLACE] OCETYPEIIINTHISTONE; [PLACE] PRECONSCRHSP70A; [PLACE] UPRMOTIFIIAT; …
Arabidopsis QM2	Group-Based	CAGCTG	6	10.29x	Target: 10.8% vs BG: 1.1%	5.3953e-75	1.1222e-71	[PLACE] EBOXBNNAPA; [PLACE] HBOXCONSENSUSPVCHS; [PLACE] HBOXPVCHS15; [PLACE] OCETYPEIIINTHISTONE; [PLACE] PRECONSCRHSP70A; …
Arabidopsis QM2	Group-Based	GCCAGC	6	5.46x	Target: 7.7% vs BG: 1.4%	4.3522e-24	4.5263e-21	[PLACE] HBOXCONSENSUSPVCHS; [PLACE] HBOXPVCHS15; [PLACE] OCETYPEIIINTHISTONE; [PLACE] PRECONSCRHSP70A; [PLACE] UPRMOTIFIIAT; …
Arabidopsis QM2	Group-Based	ACAGCT	6	2.48x	Target: 26.2% vs BG: 10.5%	7.9701e-21	5.5259e-18	[PLACE] HBOXCONSENSUSPVCHS; [PLACE] HBOXPVCHS15; [PLACE] OCETYPEIIINTHISTONE; [PLACE] PRECONSCRHSP70A; [PLACE] UPRMOTIFIIAT; …
Arabidopsis QM2	Group-Based	AGCTGG	6	3.18x	Target: 15.1% vs BG: 4.7%	4.3602e-20	2.2673e-17	[PLACE] HBOXCONSENSUSPVCHS; [PLACE] HBOXPVCHS15; [PLACE] OCETYPEIIINTHISTONE; [PLACE] PRECONSCRHSP70A; [PLACE] UPRMOTIFIIAT; …
Arabidopsis QM2	Group-Based	GCTGTA	6	2.77x	Target: 12.2% vs BG: 4.4%	6.7749e-13	2.8183e-10	[PLACE] HBOXCONSENSUSPVCHS; [PLACE] HBOXPVCHS15; [PLACE] OCETYPEIIINTHISTONE; [PLACE] PRECONSCRHSP70A; [PLACE] SE2PVGRP1; …
Arabidopsis QM2	Group-Based	GTCGGA	6	2.35x	Target: 14.0% vs BG: 6.0%	1.5531e-10	5.384e-08	[PLACE] HBOXCONSENSUSPVCHS; [PLACE] HBOXPVCHS15; [PLACE] OCETYPEIIINTHISTONE; [PLACE] PRECONSCRHSP70A; [PLACE] UPRMOTIFIIAT; …
Arabidopsis QM2	Group-Based	GCTGGA	6	2.49x	Target: 11.4% vs BG: 4.6%	6.4136e-10	1.9058e-07	[PLACE] HBOXCONSENSUSPVCHS; [PLACE] HBOXPVCHS15; [PLACE] OCETYPEIIINTHISTONE; [PLACE] PRECONSCRHSP70A; [PLACE] UPRMOTIFIIAT; …
Arabidopsis QM2	Group-Based	GACAGC	6	2.28x	Target: 13.2% vs BG: 5.8%	1.9389e-09	5.0413e-07	[PLACE] ARE1; [PLACE] HBOXCONSENSUSPVCHS; [PLACE] HBOXPVCHS15; [PLACE] OCETYPEIIINTHISTONE; [PLACE] PRECONSCRHSP70A; …
Arabidopsis QM2	Group-Based	CTCGCC	6	2.68x	Target: 8.5% vs BG: 3.2%	7.9849e-09	1.8454e-06	[PLACE] HBOXCONSENSUSPVCHS; [PLACE] HBOXPVCHS15; [PLACE] OCETYPEIIINTHISTONE; [PLACE] PRECONSCRHSP70A; [PLACE] REGION1OSOSEM; …
Arabidopsis QM2	Group-Based	CTGGCA	6	2.61x	Target: 8.7% vs BG: 3.3%	1.1058e-08	2.3001e-06	[PLACE] HBOXCONSENSUSPVCHS; [PLACE] HBOXPVCHS15; [PLACE] OCETYPEIIINTHISTONE; [PLACE] PRECONSCRHSP70A; [PLACE] UPRMOTIFIIAT; …
Arabidopsis VIP1-GFPox	Group-Based	AGCTGG	6	2.17x	Target: 12.2% vs BG: 5.6%	8.7269e-29	1.8152e-25	[PLACE] HBOXCONSENSUSPVCHS; [PLACE] HBOXPVCHS15; [PLACE] OCETYPEIIINTHISTONE; [PLACE] PRECONSCRHSP70A; [PLACE] UPRMOTIFIIAT; …
Arabidopsis VIP1-GFPox	Group-Based	CGAGCG	6	4.58x	Target: 2.7% vs BG: 0.6%	3.9814e-28	4.1407e-25	[PLACE] HBOXCONSENSUSPVCHS; [PLACE] HBOXPVCHS15; [PLACE] OCETYPEIIINTHISTONE; [PLACE] PRECONSCRHSP70A; [PLACE] UPRMOTIFIIAT; …
Arabidopsis VIP1-GFPox	Group-Based	CAGCTA	6	1.89x	Target: 15.7% vs BG: 8.3%	9.7945e-25	6.7908e-22	[PLACE] ELRENTCHN50; [PLACE] HBOXCONSENSUSPVCHS; [PLACE] HBOXPVCHS15; [PLACE] OCETYPEIIINTHISTONE; [PLACE] PRECONSCRHSP70A; …
Arabidopsis VIP1-GFPox	Group-Based	GACAGC	6	2.15x	Target: 8.6% vs BG: 4.0%	2.1965e-20	1.1422e-17	[PLACE] ARE1; [PLACE] HBOXCONSENSUSPVCHS; [PLACE] HBOXPVCHS15; [PLACE] OCETYPEIIINTHISTONE; [PLACE] PRECONSCRHSP70A; …
Arabidopsis VIP1-GFPox	Group-Based	GCAAGA	6	1.56x	Target: 22.0% vs BG: 14.1%	1.6516e-17	6.8708e-15	[PLACE] HBOXCONSENSUSPVCHS; [PLACE] HBOXPVCHS15; [PLACE] OCETYPEIIINTHISTONE; [PLACE] PRECONSCRHSP70A; [PLACE] UPRMOTIFIIAT; …
Arabidopsis VIP1-GFPox	Group-Based	ATGTCC	6	1.76x	Target: 13.2% vs BG: 7.5%	7.8726e-17	2.7292e-14	[PLACE] HBOXCONSENSUSPVCHS; [PLACE] HBOXPVCHS15; [PLACE] OCETYPEIIINTHISTONE; [PLACE] PRECONSCRHSP70A; [PLACE] UPRMOTIFIIAT; …
Arabidopsis VIP1-GFPox	Group-Based	CAGCTG	6	2.24x	Target: 6.1% vs BG: 2.7%	2.7164e-16	8.0716e-14	[PLACE] EBOXBNNAPA; [PLACE] HBOXCONSENSUSPVCHS; [PLACE] HBOXPVCHS15; [PLACE] OCETYPEIIINTHISTONE; [PLACE] PRECONSCRHSP70A; …
Arabidopsis VIP1-GFPox	Group-Based	GCTGGA	6	1.84x	Target: 10.1% vs BG: 5.5%	2.5257e-15	6.5669e-13	[PLACE] HBOXCONSENSUSPVCHS; [PLACE] HBOXPVCHS15; [PLACE] OCETYPEIIINTHISTONE; [PLACE] PRECONSCRHSP70A; [PLACE] UPRMOTIFIIAT; …
Arabidopsis VIP1-GFPox	Group-Based	ACAGCT	6	1.59x	Target: 16.7% vs BG: 10.5%	8.9445e-15	2.0672e-12	[PLACE] HBOXCONSENSUSPVCHS; [PLACE] HBOXPVCHS15; [PLACE] OCETYPEIIINTHISTONE; [PLACE] PRECONSCRHSP70A; [PLACE] UPRMOTIFIIAT; …
Arabidopsis VIP1-GFPox	Group-Based	GGTGCA	6	1.85x	Target: 8.5% vs BG: 4.6%	2.867e-13	5.9633e-11	[PLACE] ARELIKEGHPGDFR2; [PLACE] HBOXCONSENSUSPVCHS; [PLACE] HBOXPVCHS15; [PLACE] OCETYPEIIINTHISTONE; [PLACE] PRECONSCRHSP70A; …

### Sheet: MannWhitneyU_Top10
Supplementary Table S4. Top 10 most significantly enriched motifs detected by the Mann Whitney U module on MEAM-OWL (ABRE and VBE are highlighted).
Dataset	﻿Target_data_column_index	k-mer(Seq/Core)	Length(mer)	Score_index	Detail	p-value	FDR(BH)-corrected	Known motif matches (up to 5; unranked)
Pearl millet	Group-Based	CGCCGCG	7	1.48x	Average Target: 0.350 vs BG: 0.236	7.2333e-08	0.00040468	[PLACE] HBOXCONSENSUSPVCHS; [PLACE] HBOXPVCHS15; [PLACE] OCETYPEIIINTHISTONE; [PLACE] PRECONSCRHSP70A; [PLACE] UPRMOTIFIIAT; …
Pearl millet	Group-Based	CGCCACG	7	2.08x	Average Target: 0.150 vs BG: 0.072	9.8798e-08	0.00040468	[PLACE] ABREBNNAPA; [PLACE] HBOXCONSENSUSPVCHS; [PLACE] HBOXPVCHS15; [PLACE] OCETYPEIIINTHISTONE; [PLACE] PRECONSCRHSP70A; …
Pearl millet	Group-Based	ACGTGGC	7	2.32x	Average Target: 0.107 vs BG: 0.046	2.6625e-07	0.00072704	[PLACE] ABADESI1; [PLACE] ABRE2HVA1; [PLACE] ABRE3OSRAB16; [PLACE] ABREA2HVA1; [PLACE] ABREATCONSENSUS; …
Pearl millet	Group-Based	CGCCGCC	7	1.30x	Average Target: 0.717 vs BG: 0.553	4.1096e-07	0.00084165	[PLACE] GCCCORE; [PLACE] HBOXCONSENSUSPVCHS; [PLACE] HBOXPVCHS15; [PLACE] OCETYPEIIINTHISTONE; [PLACE] PRECONSCRHSP70A; …
Pearl millet	Group-Based	CGTCGCC	7	1.60x	Average Target: 0.212 vs BG: 0.132	1.2238e-06	0.0016014	[PLACE] ABREOSRAB21; [PLACE] HBOXCONSENSUSPVCHS; [PLACE] HBOXPVCHS15; [PLACE] OCETYPEIIINTHISTONE; [PLACE] PRECONSCRHSP70A; …
Pearl millet	Group-Based	ATCGCCG	7	2.09x	Average Target: 0.092 vs BG: 0.044	1.2974e-06	0.0016014	[PLACE] HBOXCONSENSUSPVCHS; [PLACE] HBOXPVCHS15; [PLACE] OCETYPEIIINTHISTONE; [PLACE] PRECONSCRHSP70A; [PLACE] UPRMOTIFIIAT; …
Pearl millet	Group-Based	CCGCACG	7	2.16x	Average Target: 0.104 vs BG: 0.048	1.3684e-06	0.0016014	[PLACE] HBOXCONSENSUSPVCHS; [PLACE] HBOXPVCHS15; [PLACE] OCETYPEIIINTHISTONE; [PLACE] PRECONSCRHSP70A; [PLACE] RHERPATEXPA7; …
Pearl millet	Group-Based	ACGTGTC	7	2.35x	Average Target: 0.085 vs BG: 0.036	1.6468e-06	0.0016863	[PLACE] ABRE2HVA22; [PLACE] ABRE3HVA1; [PLACE] ABREBNNAPA; [PLACE] ABRELATERD1; [PLACE] ABREMOTIFAOSOSEM; …
Pearl millet	Group-Based	CCGCCCC	7	1.59x	Average Target: 0.183 vs BG: 0.115	3.4908e-06	0.0031774	[PLACE] HBOXCONSENSUSPVCHS; [PLACE] HBOXPVCHS15; [PLACE] OCETYPEIIINTHISTONE; [PLACE] PRECONSCRHSP70A; [PLACE] UPRMOTIFIIAT; …
Pearl millet	Group-Based	CCGCCCG	7	1.78x	Average Target: 0.183 vs BG: 0.103	4.081e-06	0.0033432	[PLACE] HBOXCONSENSUSPVCHS; [PLACE] HBOXPVCHS15; [PLACE] OCETYPEIIINTHISTONE; [PLACE] PRECONSCRHSP70A; [PLACE] UPRMOTIFIIAT; …
Arabidopsis QM2	Group-Based	CAGCTG	6	10.54x	Average Target: 0.111 vs BG: 0.011	5.534e-12	1.1511e-08	[PLACE] EBOXBNNAPA; [PLACE] HBOXCONSENSUSPVCHS; [PLACE] HBOXPVCHS15; [PLACE] OCETYPEIIINTHISTONE; [PLACE] PRECONSCRHSP70A; …
Arabidopsis QM2	Group-Based	ACAGCT	6	3.20x	Average Target: 0.349 vs BG: 0.109	2.9627e-11	3.0812e-08	[PLACE] HBOXCONSENSUSPVCHS; [PLACE] HBOXPVCHS15; [PLACE] OCETYPEIIINTHISTONE; [PLACE] PRECONSCRHSP70A; [PLACE] UPRMOTIFIIAT; …
Arabidopsis QM2	Group-Based	AGCTGG	6	3.68x	Average Target: 0.175 vs BG: 0.047	1.6437e-08	1.1396e-05	[PLACE] HBOXCONSENSUSPVCHS; [PLACE] HBOXPVCHS15; [PLACE] OCETYPEIIINTHISTONE; [PLACE] PRECONSCRHSP70A; [PLACE] UPRMOTIFIIAT; …
Arabidopsis QM2	Group-Based	AGAGAG	6	1.51x	Average Target: 2.108 vs BG: 1.401	4.2222e-07	0.00021956	[PLACE] ELRENTCHN50; [PLACE] GAGA8HVBKN3; [PLACE] GAGAGMGSA1; [PLACE] HBOXCONSENSUSPVCHS; [PLACE] HBOXPVCHS15; …
Arabidopsis QM2	Group-Based	GCCAGC	6	5.83x	Average Target: 0.082 vs BG: 0.014	5.4153e-07	0.00022528	[PLACE] HBOXCONSENSUSPVCHS; [PLACE] HBOXPVCHS15; [PLACE] OCETYPEIIINTHISTONE; [PLACE] PRECONSCRHSP70A; [PLACE] UPRMOTIFIIAT; …
Arabidopsis QM2	Group-Based	GAGAGA	6	1.43x	Average Target: 2.042 vs BG: 1.425	1.8076e-06	0.00062663	[PLACE] GAGA8HVBKN3; [PLACE] GAGAGMGSA1; [PLACE] HBOXCONSENSUSPVCHS; [PLACE] HBOXPVCHS15; [PLACE] OCETYPEIIINTHISTONE; …
Arabidopsis QM2	Group-Based	GCTGTA	6	2.79x	Average Target: 0.132 vs BG: 0.047	4.3338e-06	0.0012878	[PLACE] HBOXCONSENSUSPVCHS; [PLACE] HBOXPVCHS15; [PLACE] OCETYPEIIINTHISTONE; [PLACE] PRECONSCRHSP70A; [PLACE] SE2PVGRP1; …
Arabidopsis QM2	Group-Based	CTCTCA	6	1.43x	Average Target: 0.537 vs BG: 0.374	1.0821e-05	0.0028134	[PLACE] HBOXCONSENSUSPVCHS; [PLACE] HBOXPVCHS15; [PLACE] NDEGMSAUR; [PLACE] OCETYPEIIINTHISTONE; [PLACE] PALBOXPPC; …
Arabidopsis QM2	Group-Based	GTCGGA	6	2.44x	Average Target: 0.146 vs BG: 0.060	1.2691e-05	0.002933	[PLACE] HBOXCONSENSUSPVCHS; [PLACE] HBOXPVCHS15; [PLACE] OCETYPEIIINTHISTONE; [PLACE] PRECONSCRHSP70A; [PLACE] UPRMOTIFIIAT; …
Arabidopsis QM2	Group-Based	GGATTA	6	1.64x	Average Target: 0.283 vs BG: 0.172	3.2824e-05	0.0062554	[PLACE] ARR1AT; [PLACE] CARG2ATAP3; [PLACE] HBOXCONSENSUSPVCHS; [PLACE] HBOXPVCHS15; [PLACE] OCETYPEIIINTHISTONE; …
Arabidopsis VIP1-GFPox	Group-Based	CAGCTA	6	1.87x	Average Target: 0.161 vs BG: 0.086	3.4959e-08	6.1695e-05	[PLACE] ELRENTCHN50; [PLACE] HBOXCONSENSUSPVCHS; [PLACE] HBOXPVCHS15; [PLACE] OCETYPEIIINTHISTONE; [PLACE] PRECONSCRHSP70A; …
Arabidopsis VIP1-GFPox	Group-Based	AGCTGG	6	2.27x	Average Target: 0.139 vs BG: 0.061	5.9322e-08	6.1695e-05	[PLACE] HBOXCONSENSUSPVCHS; [PLACE] HBOXPVCHS15; [PLACE] OCETYPEIIINTHISTONE; [PLACE] PRECONSCRHSP70A; [PLACE] UPRMOTIFIIAT; …
Arabidopsis VIP1-GFPox	Group-Based	GCAAGA	6	1.57x	Average Target: 0.245 vs BG: 0.156	4.258e-07	0.00029522	[PLACE] HBOXCONSENSUSPVCHS; [PLACE] HBOXPVCHS15; [PLACE] OCETYPEIIINTHISTONE; [PLACE] PRECONSCRHSP70A; [PLACE] UPRMOTIFIIAT; …
Arabidopsis VIP1-GFPox	Group-Based	ACAGCT	6	1.96x	Average Target: 0.208 vs BG: 0.106	2.5753e-06	0.0013391	[PLACE] HBOXCONSENSUSPVCHS; [PLACE] HBOXPVCHS15; [PLACE] OCETYPEIIINTHISTONE; [PLACE] PRECONSCRHSP70A; [PLACE] UPRMOTIFIIAT; …
Arabidopsis VIP1-GFPox	Group-Based	TAAGCA	6	1.54x	Average Target: 0.255 vs BG: 0.166	4.9048e-06	0.0018381	[PLACE] 20NTNTNOS; [PLACE] ASF1ATNOS; [PLACE] BOX2PSGS2; [PLACE] HBOXCONSENSUSPVCHS; [PLACE] HBOXPVCHS15; …
Arabidopsis VIP1-GFPox	Group-Based	GACAGA	6	1.48x	Average Target: 0.262 vs BG: 0.177	5.3021e-06	0.0018381	[PLACE] ARE1; [PLACE] HBOXCONSENSUSPVCHS; [PLACE] HBOXPVCHS15; [PLACE] OCETYPEIIINTHISTONE; [PLACE] PRECONSCRHSP70A; …
Arabidopsis VIP1-GFPox	Group-Based	CAGCTC	6	1.88x	Average Target: 0.130 vs BG: 0.069	1.5134e-05	0.0044969	[PLACE] HBOXCONSENSUSPVCHS; [PLACE] HBOXPVCHS15; [PLACE] OCETYPEIIINTHISTONE; [PLACE] PE3ASPHYA3; [PLACE] PRECONSCRHSP70A; …
Arabidopsis VIP1-GFPox	Group-Based	GACAGC	6	2.09x	Average Target: 0.092 vs BG: 0.044	1.8428e-05	0.0047914	[PLACE] ARE1; [PLACE] HBOXCONSENSUSPVCHS; [PLACE] HBOXPVCHS15; [PLACE] OCETYPEIIINTHISTONE; [PLACE] PRECONSCRHSP70A; …
Arabidopsis VIP1-GFPox	Group-Based	GCTGGA	6	1.79x	Average Target: 0.107 vs BG: 0.060	2.6859e-05	0.0062073	[PLACE] HBOXCONSENSUSPVCHS; [PLACE] HBOXPVCHS15; [PLACE] OCETYPEIIINTHISTONE; [PLACE] PRECONSCRHSP70A; [PLACE] UPRMOTIFIIAT; …
Arabidopsis VIP1-GFPox	Group-Based	GATGCA	6	1.67x	Average Target: 0.169 vs BG: 0.101	3.3314e-05	0.0069294	[PLACE] HBOXCONSENSUSPVCHS; [PLACE] HBOXPVCHS15; [PLACE] OCETYPEIIINTHISTONE; [PLACE] PRECONSCRHSP70A; [PLACE] UPRMOTIFIIAT; …

### Sheet: DRIMust_Top10
Supplementary Table S5. Top 10 most significantly enriched motifs detected by the DRIMust-like module on MEAM-OWL ( (ABRE partial sequence is highlighted)).
Dataset	﻿Target_data_column_index	k-mer(Seq/Core)	Length(mer)	Score_index	Detail	p-value	FDR(BH)-corrected	Known motif matches (up to 5; unranked)
Pearl millet	5	TATATA	6	-1.46x	Optimal cutoff: Of Bottom (negative correlation) 4158 1351 were kept (Expected: 923.6)	9.9368e-66	2.0668e-62	[PLACE] 5256BOXLELAT5256; [PLACE] AGAMOUSATCONSENSUS; [PLACE] AGATCONSENSUS; [PLACE] AGL1ATCONSENSUS; [PLACE] AGL2ATCONSENSUS; …
Pearl millet	5	AGCTAG	6	-1.43x	Optimal cutoff: Of Bottom (negative correlation) 4158 1429 were kept (Expected: 1002.7)	1.0526e-61	1.0947e-58	[PLACE] ELRENTCHN50; [PLACE] HBOXCONSENSUSPVCHS; [PLACE] HBOXPVCHS15; [PLACE] OCETYPEIIINTHISTONE; [PLACE] PRECONSCRHSP70A; …
Pearl millet	5	GCTAGC	6	-1.54x	Optimal cutoff: Of Bottom (negative correlation) 3654 868 were kept (Expected: 564.7)	1.8797e-48	1.3032e-45	[PLACE] HBOXCONSENSUSPVCHS; [PLACE] HBOXPVCHS15; [PLACE] OCETYPEIIINTHISTONE; [PLACE] PRECONSCRHSP70A; [PLACE] UPRMOTIFIIAT; …
Pearl millet	5	ATATAT	6	-1.43x	Optimal cutoff: Of Bottom (negative correlation) 3528 1082 were kept (Expected: 755.1)	5.2177e-45	2.7132e-42	[PLACE] AGAMOUSATCONSENSUS; [PLACE] AGATCONSENSUS; [PLACE] AGL1ATCONSENSUS; [PLACE] AGL2ATCONSENSUS; [PLACE] AGL3ATCONSENSUS; …
Pearl millet	5	ATATAG	6	-1.55x	Optimal cutoff: Of Bottom (negative correlation) 2268 733 were kept (Expected: 473.7)	2.6232e-42	1.0912e-39	[PLACE] AGAMOUSATCONSENSUS; [PLACE] AGATCONSENSUS; [PLACE] AGL1ATCONSENSUS; [PLACE] AGL2ATCONSENSUS; [PLACE] AGL3ATCONSENSUS; …
Pearl millet	5	CATGCA	6	-1.33x	Optimal cutoff: Of Bottom (negative correlation) 4410 1415 were kept (Expected: 1062.1)	3.3199e-40	1.1509e-37	[PLACE] CGTGTSPHZMC1; [PLACE] ELRENTCHN50; [PLACE] HBOXCONSENSUSPVCHS; [PLACE] HBOXPVCHS15; [PLACE] LEGUMINBOXLEGA5; …
Pearl millet	5	TAGCTA	6	-1.59x	Optimal cutoff: Of Bottom (negative correlation) 2772 543 were kept (Expected: 340.6)	6.5389e-33	1.943e-30	[PLACE] HBOXCONSENSUSPVCHS; [PLACE] HBOXPVCHS15; [PLACE] OCETYPEIIINTHISTONE; [PLACE] PRECONSCRHSP70A; [PLACE] SE2PVGRP1; …
Pearl millet	5	CTTATC	6	1.44x	Optimal cutoff: Of Top (positive correlation) 3906 805 were kept (Expected: 560.8)	2.1582e-31	5.6113e-29	[PLACE] AGATCONSENSUS; [PLACE] AGL1ATCONSENSUS; [PLACE] CIACADIANLELHC; [PLACE] GREGIONNTPRB1B; [PLACE] HBOXCONSENSUSPVCHS; …
Pearl millet	5	ACACGT	6	1.60x	Optimal cutoff: Of Top (positive correlation) 2268 496 were kept (Expected: 309.3)	1.3354e-30	3.0863e-28	[PLACE] ABREATRD22; [PLACE] ABRETAEM; [PLACE] ACEATCHS; [PLACE] ACGTATERD1; [PLACE] ACGTSEED2; …
Pearl millet	5	GGCCCA	6	1.06x	Optimal cutoff: Of Top (positive correlation) 20790 5625 were kept (Expected: 5314.3)	1.1625e-29	2.418e-27	[PLACE] -284MOTIFZMSBE1; [PLACE] HBOXCONSENSUSPVCHS; [PLACE] HBOXPVCHS15; [PLACE] OCETYPEIIINTHISTONE; [PLACE] PRECONSCRHSP70A; …
Arabidopsis QM2	5	TATATA	6	1.30x	Optimal cutoff: Of Top (positive correlation) 4807 2442 were kept (Expected: 1874.2)	7.936e-69	1.6507e-65	[PLACE] 5256BOXLELAT5256; [PLACE] AGAMOUSATCONSENSUS; [PLACE] AGATCONSENSUS; [PLACE] AGL1ATCONSENSUS; [PLACE] AGL2ATCONSENSUS; …
Arabidopsis QM2	5	ACGCGT	6	1.79x	Optimal cutoff: Of Top (positive correlation) 8778 526 were kept (Expected: 294.0)	1.4759e-51	1.5349e-48	[PLACE] ABADESI2; [PLACE] ABRECE3HVA1; [PLACE] ABRERATCAL; [PLACE] CE3OSOSEM; [PLACE] CGCGBOXAT; …
Arabidopsis QM2	5	ATATAT	6	-1.28x	Optimal cutoff: Of Bottom (negative correlation) 4389 2133 were kept (Expected: 1665.9)	8.1044e-51	5.6191e-48	[PLACE] AGAMOUSATCONSENSUS; [PLACE] AGATCONSENSUS; [PLACE] AGL1ATCONSENSUS; [PLACE] AGL2ATCONSENSUS; [PLACE] AGL3ATCONSENSUS; …
Arabidopsis QM2	5	ATATAG	6	-1.36x	Optimal cutoff: Of Bottom (negative correlation) 3344 1460 were kept (Expected: 1076.2)	3.2951e-47	1.7134e-44	[PLACE] AGAMOUSATCONSENSUS; [PLACE] AGATCONSENSUS; [PLACE] AGL1ATCONSENSUS; [PLACE] AGL2ATCONSENSUS; [PLACE] AGL3ATCONSENSUS; …
Arabidopsis QM2	5	ATATAA	6	1.16x	Optimal cutoff: Of Top (positive correlation) 4807 3009 were kept (Expected: 2594.7)	7.9708e-35	3.3158e-32	[PLACE] AGAMOUSATCONSENSUS; [PLACE] AGATCONSENSUS; [PLACE] AGL1ATCONSENSUS; [PLACE] CARGATCONSENSUS; [PLACE] CARGCW8GAT; …
Arabidopsis QM2	5	TATACA	6	1.25x	Optimal cutoff: Of Top (positive correlation) 4598 1913 were kept (Expected: 1534.8)	1.1579e-33	4.0142e-31	[PLACE] AGATCONSENSUS; [PLACE] AGL1ATCONSENSUS; [PLACE] HBOXCONSENSUSPVCHS; [PLACE] HBOXPVCHS15; [PLACE] OCETYPEIIINTHISTONE; …
Arabidopsis QM2	5	ACTATA	6	-1.27x	Optimal cutoff: Of Bottom (negative correlation) 4807 1667 were kept (Expected: 1309.2)	1.6476e-32	4.8956e-30	[PLACE] AACAOSGLUB1; [PLACE] AGL3ATCONSENSUS; [PLACE] CIACADIANLELHC; [PLACE] HBOXCONSENSUSPVCHS; [PLACE] HBOXPVCHS15; …
Arabidopsis QM2	5	AATATA	6	1.16x	Optimal cutoff: Of Top (positive correlation) 5016 2936 were kept (Expected: 2537.1)	7.5058e-31	1.9515e-28	[PLACE] AGAMOUSATCONSENSUS; [PLACE] AGATCONSENSUS; [PLACE] AGL1ATCONSENSUS; [PLACE] AGL2ATCONSENSUS; [PLACE] AGL3ATCONSENSUS; …
Arabidopsis QM2	5	GATATA	6	-1.31x	Optimal cutoff: Of Bottom (negative correlation) 3344 1284 were kept (Expected: 981.3)	1.0659e-30	2.4635e-28	[PLACE] CGF1ATCAB2; [PLACE] ELEMENT1GMLBC3; [PLACE] GATABOX; [PLACE] GLUTEBP2OS; [PLACE] HBOXCONSENSUSPVCHS; …
Arabidopsis QM2	5	CGGAGA	6	-1.05x	Optimal cutoff: Of Bottom (negative correlation) 34903 7567 were kept (Expected: 7203.7)	8.7203e-30	1.8138e-27	[PLACE] HBOXCONSENSUSPVCHS; [PLACE] HBOXPVCHS15; [PLACE] OCETYPEIIINTHISTONE; [PLACE] PRECONSCRHSP70A; [PLACE] UPRMOTIFIIAT; …
Arabidopsis VIP1-GFPox	5	TATATA	6	1.34x	Optimal cutoff: Of Top (positive correlation) 4945 2615 were kept (Expected: 1957.8)	3.038e-89	6.319e-86	[PLACE] 5256BOXLELAT5256; [PLACE] AGAMOUSATCONSENSUS; [PLACE] AGATCONSENSUS; [PLACE] AGL1ATCONSENSUS; [PLACE] AGL2ATCONSENSUS; …
Arabidopsis VIP1-GFPox	5	ATATAT	6	1.35x	Optimal cutoff: Of Top (positive correlation) 3655 1901 were kept (Expected: 1407.3)	1.9644e-66	2.043e-63	[PLACE] AGAMOUSATCONSENSUS; [PLACE] AGATCONSENSUS; [PLACE] AGL1ATCONSENSUS; [PLACE] AGL2ATCONSENSUS; [PLACE] AGL3ATCONSENSUS; …
Arabidopsis VIP1-GFPox	5	ATATAG	6	-1.30x	Optimal cutoff: Of Bottom (negative correlation) 5160 2174 were kept (Expected: 1677.6)	2.7519e-53	1.908e-50	[PLACE] AGAMOUSATCONSENSUS; [PLACE] AGATCONSENSUS; [PLACE] AGL1ATCONSENSUS; [PLACE] AGL2ATCONSENSUS; [PLACE] AGL3ATCONSENSUS; …
Arabidopsis VIP1-GFPox	5	AACCCT	6	1.06x	Optimal cutoff: Of Top (positive correlation) 33325 11048 were kept (Expected: 10418.2)	1.4353e-52	7.4637e-50	[PLACE] CIACADIANLELHC; [PLACE] HBOXCONSENSUSPVCHS; [PLACE] HBOXPVCHS15; [PLACE] HSELIKENTACIDICPR1; [PLACE] OCETYPEIIINTHISTONE; …
Arabidopsis VIP1-GFPox	5	GGCCCA	6	-1.07x	Optimal cutoff: Of Bottom (negative correlation) 35690 6053 were kept (Expected: 5631.3)	8.1708e-47	3.3991e-44	[PLACE] -284MOTIFZMSBE1; [PLACE] HBOXCONSENSUSPVCHS; [PLACE] HBOXPVCHS15; [PLACE] OCETYPEIIINTHISTONE; [PLACE] PRECONSCRHSP70A; …
Arabidopsis VIP1-GFPox	5	ACCCTA	6	1.05x	Optimal cutoff: Of Top (positive correlation) 35905 9457 were kept (Expected: 8972.5)	7.6018e-45	2.6353e-42	[PLACE] CIACADIANLELHC; [PLACE] HBOXCONSENSUSPVCHS; [PLACE] HBOXPVCHS15; [PLACE] OCETYPEIIINTHISTONE; [PLACE] PRECONSCRHSP70A; …
Arabidopsis VIP1-GFPox	5	AATATA	6	-1.17x	Optimal cutoff: Of Bottom (negative correlation) 5375 3215 were kept (Expected: 2740.2)	3.2754e-41	9.7325e-39	[PLACE] AGAMOUSATCONSENSUS; [PLACE] AGATCONSENSUS; [PLACE] AGL1ATCONSENSUS; [PLACE] AGL2ATCONSENSUS; [PLACE] AGL3ATCONSENSUS; …
Arabidopsis VIP1-GFPox	5	ATATAA	6	-1.15x	Optimal cutoff: Of Bottom (negative correlation) 5805 3639 were kept (Expected: 3154.0)	1.4437e-40	3.7535e-38	[PLACE] AGAMOUSATCONSENSUS; [PLACE] AGATCONSENSUS; [PLACE] AGL1ATCONSENSUS; [PLACE] CARGATCONSENSUS; [PLACE] CARGCW8GAT; …
Arabidopsis VIP1-GFPox	5	ACATAT	6	1.25x	Optimal cutoff: Of Top (positive correlation) 4945 2158 were kept (Expected: 1730.9)	2.4507e-39	5.664e-37	[PLACE] CIACADIANLELHC; [PLACE] COREOS; [PLACE] HBOXCONSENSUSPVCHS; [PLACE] HBOXPVCHS15; [PLACE] OCETYPEIIINTHISTONE; …
Arabidopsis VIP1-GFPox	5	TATAAA	6	1.17x	Optimal cutoff: Of Top (positive correlation) 4085 2813 were kept (Expected: 2413.9)	3.0512e-38	6.3466e-36	[PLACE] AGAMOUSATCONSENSUS; [PLACE] AGATCONSENSUS; [PLACE] AGL1ATCONSENSUS; [PLACE] AGL3ATCONSENSUS; [PLACE] CARGATCONSENSUS; …

### Sheet: Pearson_Top10
Supplementary Table S6. Top 10 most significantly enriched motifs detected by the Pearson module on MEAM-OWL (ABRE partial sequences and VBE are highlighted in yellow; CAMTA-binding elements are highlighted in blue).
Dataset	﻿Target_data_column_index	k-mer(Seq/Core)	Length(mer)	Score_index	Detail	p-value	FDR(BH)-corrected	Known motif matches (up to 5; unranked)
Pearl millet	5	ACACGT	6	0.075	Quantity-based correlation (Max. 3 clipping)	1.1279e-32	2.3461e-29	[PLACE] ABREATRD22; [PLACE] ABRETAEM; [PLACE] ACEATCHS; [PLACE] ACGTATERD1; [PLACE] ACGTSEED2; …
Pearl millet	5	CGTGGC	6	0.073	Quantity-based correlation (Max. 3 clipping)	8.4821e-31	8.8214e-28	[PLACE] ABADESI1; [PLACE] ABADESI2; [PLACE] ABRE2HVA1; [PLACE] ABRE3OSRAB16; [PLACE] ABREA2HVA1; …
Pearl millet	5	GTCAAC	6	-0.06	Quantity-based correlation (Max. 3 clipping)	8.4893e-22	5.305e-19	[PLACE] ELRENTCHN50; [PLACE] HBOXCONSENSUSPVCHS; [PLACE] HBOXPVCHS15; [PLACE] OCETYPEIIINTHISTONE; [PLACE] OCETYPEINTHISTONE; …
Pearl millet	5	CTTATC	6	0.06	Quantity-based correlation (Max. 3 clipping)	1.0202e-21	5.305e-19	[PLACE] AGATCONSENSUS; [PLACE] AGL1ATCONSENSUS; [PLACE] CIACADIANLELHC; [PLACE] GREGIONNTPRB1B; [PLACE] HBOXCONSENSUSPVCHS; …
Pearl millet	5	CGTGTC	6	0.059	Quantity-based correlation (Max. 3 clipping)	1.0891e-20	4.5308e-18	[PLACE] ABRE2HVA22; [PLACE] ABRE3HVA1; [PLACE] ABREBNNAPA; [PLACE] ABRECE3HVA1; [PLACE] ABREMOTIFAOSOSEM; …
Pearl millet	5	ACGTGG	6	0.057	Quantity-based correlation (Max. 3 clipping)	9.1028e-20	3.1556e-17	[PLACE] ABADESI1; [PLACE] ABRE2HVA1; [PLACE] ABRE3OSRAB16; [PLACE] ABREA2HVA1; [PLACE] ABREATCONSENSUS; …
Pearl millet	5	CACACG	6	0.052	Quantity-based correlation (Max. 3 clipping)	9.8896e-17	2.9386e-14	[PLACE] ACGTSEED2; [PLACE] DPBFCOREDCDC3; [PLACE] HBOXCONSENSUSPVCHS; [PLACE] HBOXPVCHS15; [PLACE] OCETYPEIIINTHISTONE; …
Pearl millet	5	TATATA	6	-0.051	Quantity-based correlation (Max. 3 clipping)	3.9723e-16	1.0328e-13	[PLACE] 5256BOXLELAT5256; [PLACE] AGAMOUSATCONSENSUS; [PLACE] AGATCONSENSUS; [PLACE] AGL1ATCONSENSUS; [PLACE] AGL2ATCONSENSUS; …
Pearl millet	5	AGCTAG	6	-0.047	Quantity-based correlation (Max. 3 clipping)	4.8506e-14	1.121e-11	[PLACE] ELRENTCHN50; [PLACE] HBOXCONSENSUSPVCHS; [PLACE] HBOXPVCHS15; [PLACE] OCETYPEIIINTHISTONE; [PLACE] PRECONSCRHSP70A; …
Pearl millet	5	CACGTG	6	0.047	Quantity-based correlation (Max. 3 clipping)	9.5911e-14	1.995e-11	[PLACE] ABRE2HVA22; [PLACE] ABREATCONSENSUS; [PLACE] ABREATRD22; [PLACE] ABREAZMRAB28; [PLACE] ABREBNNAPA; …
Arabidopsis QM2	5	ACAGCT	6	-0.05	Quantity-based correlation (Max. 3 clipping)	2.0424e-24	4.2483e-21	[PLACE] HBOXCONSENSUSPVCHS; [PLACE] HBOXPVCHS15; [PLACE] OCETYPEIIINTHISTONE; [PLACE] PRECONSCRHSP70A; [PLACE] UPRMOTIFIIAT; …
Arabidopsis QM2	5	AGCTGG	6	-0.04	Quantity-based correlation (Max. 3 clipping)	2.0813e-16	2.1646e-13	[PLACE] HBOXCONSENSUSPVCHS; [PLACE] HBOXPVCHS15; [PLACE] OCETYPEIIINTHISTONE; [PLACE] PRECONSCRHSP70A; [PLACE] UPRMOTIFIIAT; …
Arabidopsis QM2	5	ACGCGT	6	0.035	Quantity-based correlation (Max. 3 clipping)	3.8713e-13	2.6841e-10	[PLACE] ABADESI2; [PLACE] ABRECE3HVA1; [PLACE] ABRERATCAL; [PLACE] CE3OSOSEM; [PLACE] CGCGBOXAT; …
Arabidopsis QM2	5	CATGAC	6	0.035	Quantity-based correlation (Max. 3 clipping)	6.0675e-13	3.1551e-10	[PLACE] HBOXCONSENSUSPVCHS; [PLACE] HBOXPVCHS15; [PLACE] OCETYPEIIINTHISTONE; [PLACE] PRECONSCRHSP70A; [PLACE] SORLREP5AT; …
Arabidopsis QM2	5	CAGCTA	6	-0.034	Quantity-based correlation (Max. 3 clipping)	1.9862e-12	8.2625e-10	[PLACE] ELRENTCHN50; [PLACE] HBOXCONSENSUSPVCHS; [PLACE] HBOXPVCHS15; [PLACE] OCETYPEIIINTHISTONE; [PLACE] PRECONSCRHSP70A; …
Arabidopsis QM2	5	CAGCTC	6	-0.029	Quantity-based correlation (Max. 3 clipping)	1.5986e-09	4.8212e-07	[PLACE] HBOXCONSENSUSPVCHS; [PLACE] HBOXPVCHS15; [PLACE] OCETYPEIIINTHISTONE; [PLACE] PE3ASPHYA3; [PLACE] PRECONSCRHSP70A; …
Arabidopsis QM2	5	TAACAA	6	0.029	Quantity-based correlation (Max. 3 clipping)	1.6225e-09	4.8212e-07	[PLACE] AMYBOX1; [PLACE] CGF1ATCAB2; [PLACE] GARE2; [PLACE] GAREAT; [PLACE] GAREHVAMY1; …
Arabidopsis QM2	5	CAGCTG	6	-0.029	Quantity-based correlation (Max. 3 clipping)	2.2178e-09	5.7664e-07	[PLACE] EBOXBNNAPA; [PLACE] HBOXCONSENSUSPVCHS; [PLACE] HBOXPVCHS15; [PLACE] OCETYPEIIINTHISTONE; [PLACE] PRECONSCRHSP70A; …
Arabidopsis QM2	5	GACAGC	6	-0.028	Quantity-based correlation (Max. 3 clipping)	7.2604e-09	1.6779e-06	[PLACE] ARE1; [PLACE] HBOXCONSENSUSPVCHS; [PLACE] HBOXPVCHS15; [PLACE] OCETYPEIIINTHISTONE; [PLACE] PRECONSCRHSP70A; …
Arabidopsis QM2	5	CATGCA	6	0.028	Quantity-based correlation (Max. 3 clipping)	8.9132e-09	1.854e-06	[PLACE] CGTGTSPHZMC1; [PLACE] ELRENTCHN50; [PLACE] HBOXCONSENSUSPVCHS; [PLACE] HBOXPVCHS15; [PLACE] LEGUMINBOXLEGA5; …
Arabidopsis VIP1-GFPox	5	ACGCGG	6	-0.048	Quantity-based correlation (Max. 3 clipping)	1.3354e-23	2.7775e-20	[PLACE] ABRERATCAL; [PLACE] ARE1; [PLACE] CGCGBOXAT; [PLACE] HBOXCONSENSUSPVCHS; [PLACE] HBOXPVCHS15; …
Arabidopsis VIP1-GFPox	5	CTTATC	6	-0.042	Quantity-based correlation (Max. 3 clipping)	1.3617e-18	1.4161e-15	[PLACE] AGATCONSENSUS; [PLACE] AGL1ATCONSENSUS; [PLACE] CIACADIANLELHC; [PLACE] GREGIONNTPRB1B; [PLACE] HBOXCONSENSUSPVCHS; …
Arabidopsis VIP1-GFPox	5	ACAGCT	6	0.041	Quantity-based correlation (Max. 3 clipping)	1.1975e-17	8.3027e-15	[PLACE] HBOXCONSENSUSPVCHS; [PLACE] HBOXPVCHS15; [PLACE] OCETYPEIIINTHISTONE; [PLACE] PRECONSCRHSP70A; [PLACE] UPRMOTIFIIAT; …
Arabidopsis VIP1-GFPox	5	GGATAA	6	-0.04	Quantity-based correlation (Max. 3 clipping)	7.1683e-17	3.7275e-14	[PLACE] GATABOX; [PLACE] GT1CONSENSUS; [PLACE] HBOXCONSENSUSPVCHS; [PLACE] HBOXPVCHS15; [PLACE] IBOXCORE; …
Arabidopsis VIP1-GFPox	5	CGCGTC	6	-0.039	Quantity-based correlation (Max. 3 clipping)	6.2827e-16	2.6136e-13	[PLACE] HBOXCONSENSUSPVCHS; [PLACE] HBOXPVCHS15; [PLACE] OCETYPEIIINTHISTONE; [PLACE] PRECONSCRHSP70A; [PLACE] UPRMOTIFIIAT; …
Arabidopsis VIP1-GFPox	5	AACGCG	6	-0.039	Quantity-based correlation (Max. 3 clipping)	1.2448e-15	4.3154e-13	[PLACE] ABRERATCAL; [PLACE] CE3OSOSEM; [PLACE] CIACADIANLELHC; [PLACE] HBOXCONSENSUSPVCHS; [PLACE] HBOXPVCHS15; …
Arabidopsis VIP1-GFPox	5	ACGCGT	6	-0.037	Quantity-based correlation (Max. 3 clipping)	1.018e-14	3.0251e-12	[PLACE] ABADESI2; [PLACE] ABRECE3HVA1; [PLACE] ABRERATCAL; [PLACE] CE3OSOSEM; [PLACE] CGCGBOXAT; …
Arabidopsis VIP1-GFPox	5	AGCTGG	6	0.036	Quantity-based correlation (Max. 3 clipping)	1.1185e-13	2.9081e-11	[PLACE] HBOXCONSENSUSPVCHS; [PLACE] HBOXPVCHS15; [PLACE] OCETYPEIIINTHISTONE; [PLACE] PRECONSCRHSP70A; [PLACE] UPRMOTIFIIAT; …
Arabidopsis VIP1-GFPox	5	CACGCG	6	-0.035	Quantity-based correlation (Max. 3 clipping)	7.4978e-13	1.7328e-10	[PLACE] ABRERATCAL; [PLACE] DPBFCOREDCDC3; [PLACE] HBOXCONSENSUSPVCHS; [PLACE] HBOXPVCHS15; [PLACE] OCETYPEIIINTHISTONE; …
Arabidopsis VIP1-GFPox	5	CCGTTA	6	-0.032	Quantity-based correlation (Max. 3 clipping)	1.8696e-11	3.8888e-09	[PLACE] HBOXCONSENSUSPVCHS; [PLACE] HBOXPVCHS15; [PLACE] MYBCORE; [PLACE] OCETYPEIIINTHISTONE; [PLACE] PRECONSCRHSP70A; …
